# *Drosophila melanogaster* as a model host to study arbovirus–vector interaction

**DOI:** 10.1101/2020.09.03.282350

**Authors:** Mandar S. Paingankar, Mangesh D. Gokhale, Deepti D. Deobagkar, Dileep N. Deobagkar

## Abstract

Arboviruses cause the most devastating diseases in humans and animals worldwide. Several hundred arbovirus are transmitted by mosquitoes, sand flies or ticks and are responsible for more than million deaths annually. Development of a model system is essential to extrapolate the molecular events occurring during infection in the human and mosquito host. Virus overlay protein binding assay (VOPBA) combined with MALDI TOF/TOF MS revealed that Dengue-2 virus (DENV-2) exploits similar protein molecules in *Drosophila melanogaster* and *Aedes aegypti* for its infection. Furthermore, the virus susceptibility studies revealed that DENV-2 could propagate in *D. melanogaster*, and DENV-2 produced in fruit fly is equally infectious to *D. melanogaster* and *Ae. aegypti*. Additionally, real time PCR analysis revealed that RNAi coupled with JAK-STAT and Toll pathway constitutes an effector mechanism to control the DENV-2 infection in flies. These observations point out that *D. melanogaster* harbors all necessary machineries to support the growth of arboviruses. With the availability of well-established techniques for genetic and developmental manipulations, *D. melanogaster*, offers itself as the potential model system for the study of arbovirus-vector interactions.
