## Supplementary Table S2 for "*Drosophila melanogaster* as a model host to study arbovirus–vector interaction"

### Sheet: Sheet1
Supplementary Information Table S2: Molecular identification of DENV-2 binding proteins from D. melanogaster midgut using 1D and 2D VOPBA
No.	Accession No.	Protein Description	1D VOPBA	From Database	Mass value matched	protein sequence coverage	protein score	Expect	2D VOPBA	Observed pI	pI Database	mass value matched	protein sequence coverage	protein score	Expect
1	NP_536783	Belle CG9748-PA	84	85.029	10	18	12	190	84	7	7.2	12	21	23	270
2	AAO49246	Gamma-tubulin ring complex subunit Dgrip71	78	71.704	14	22	27	110	78	6.5	6.6	15	24	118	3.6e-07
3	AAK67155	Heat shock protein Hsp70Ba*	70	70.191	10	17	84	0.00089	70	5.5	5.5	14	27	133	1.1e-08
4	Q05825	ATP synthase subunit beta	55	54.074	13	42	43	2.6	55	5	5.1	14	42	43	2.6
5	Q9VRX3	Probable tubulin beta chain*	48	50.697	7	16	62	0.14	48	5.6	5.7	10	29	124	9.1e-08
6	NP_724165	Lethal (2) 37Cc CG10691-PA, isoform A (Prohibitin)*	32	30.384	13	46	51	7.2	32	5.4	5.5	20	67	51	1.9
7	AAN71293	RE08878p RNA recognition motif protein	26	28.007	7	14	24	190	26	9.8	9.9	11	26	99	2.8e-05
